# Detection of reproducible liver cancer specific ligand-receptor signaling in blood

**DOI:** 10.1101/2023.09.25.559274

**Authors:** Aram Safrastyan, Damian Wollny

## Abstract

Cell-cell communication mediated by ligand-receptor interactions (LRI) is critical to coordinating diverse biological processes in homeostasis and disease. Lately, our understanding of these processes has greatly expanded through the inference of cellular communication, utilizing RNA extracted from bulk tissue or individual cells. Considering the challenge of obtaining tissue biopsies for these approaches, we considered the potential of studying cell-free RNA obtained from blood. To test the feasibility of this approach, we used the BulkSignalR algorithm across 295 cell-free RNA samples and compared the LRI profiles across multiple cancer types and healthy donors. Interestingly, we detected specific and reproducible LRIs particularly in the blood of liver cancer patients compared to healthy donors. We found an increase in the magnitude of hepatocyte interactions, notably hepatocyte autocrine interactions in liver cancer patients. Additionally, a robust panel of 30 liver cancer-specific LRIs presents a bridge linking liver cancer pathogenesis to discernible blood markers. In summary, our approach shows the plausibility of detecting liver LRIs in blood and builds upon the biological understanding of cell-free transcriptomes.
