## Supplementary File 2 for "Detection of reproducible liver cancer specific ligand-receptor signaling in blood"

### Sheet: N of LC cell-cell (Chen et al.)
source	target	n
LSECs	Hepatic stellate cells	48
Hepatic stellate cells	Hepatic stellate cells	43
LSECs	LSECs	42
Hepatocytes	Hepatocytes	41
Hepatic stellate cells	LSECs	40
Hepatic stellate cells	Hepatocytes	38
Hepatocytes	Cholangiocytes	36
Hepatocytes	Hepatic stellate cells	35
LSECs	Hepatocytes	35
Cholangiocytes	Hepatocytes	34
Hepatocytes	Macrophages	33
LSECs	Macrophages	33
Cholangiocytes	Hepatic stellate cells	32
Hepatic stellate cells	Cholangiocytes	32
LSECs	Cholangiocytes	31
PECs	Hepatic stellate cells	31
Hepatic stellate cells	Macrophages	30
PECs	LSECs	29
Cholangiocytes	Macrophages	28
Cholangiocytes	LSECs	25
Hepatocytes	LSECs	24
PECs	Hepatocytes	23
Cholangiocytes	Cholangiocytes	22
Macrophages	Macrophages	22
Macrophages	LSECs	21
Macrophages	Hepatocytes	20
Macrophages	Hepatic stellate cells	19
PECs	Cholangiocytes	19
Hepatic stellate cells	PECs	18
NK-like cells	Hepatic stellate cells	17
PECs	Macrophages	17
NK-like cells	Hepatocytes	16
Cholangiocytes	NK-like cells	15
Hepatocytes	Plasma cells	15
Macrophages	Cholangiocytes	14
NK-like cells	LSECs	14
NK-like cells	Macrophages	14
Hepatocytes	PECs	13
LSECs	PECs	13
Cholangiocytes	PECs	12
NK-like cells	Cholangiocytes	12
NK-like cells	NK-like cells	12
Hepatocytes	NK-like cells	11
LSECs	NK-like cells	11
PECs	PECs	11
T cells	Hepatocytes	11
T cells	LSECs	11
Mature B cells	LSECs	10
Hepatic stellate cells	NK-like cells	9
LSECs	Plasma cells	9
Macrophages	NK-like cells	9
Macrophages	PECs	9
Mature B cells	Hepatocytes	9
Plasma cells	LSECs	9
T cells	Macrophages	9
T cells	NK-like cells	9
Cholangiocytes	Plasma cells	8
Hepatic stellate cells	Plasma cells	8
Mature B cells	Macrophages	8
NK-like cells	T cells	8
Plasma cells	Hepatocytes	8
T cells	Hepatic stellate cells	8
Hepatocytes	Mature B cells	7
LSECs	T cells	7
Mature B cells	Hepatic stellate cells	7
NK-like cells	PECs	7
Plasma cells	PECs	7
T cells	Cholangiocytes	7
T cells	T cells	7
Cholangiocytes	Mature B cells	6
Cholangiocytes	T cells	6
Macrophages	Plasma cells	6
Mature B cells	PECs	6
Plasma cells	Macrophages	6
T cells	PECs	6
Hepatic stellate cells	T cells	5
Hepatocytes	T cells	5
Mature B cells	Cholangiocytes	5
Mature B cells	NK-like cells	5
PECs	NK-like cells	5
PECs	Plasma cells	5
Plasma cells	Cholangiocytes	5
Macrophages	Mature B cells	4
Plasma cells	Hepatic stellate cells	4
Plasma cells	NK-like cells	4
Hepatic stellate cells	Mature B cells	3
LSECs	Mature B cells	3
Macrophages	T cells	3
Mature B cells	T cells	3
NK-like cells	Mature B cells	3
NK-like cells	Plasma cells	3
PECs	Mature B cells	3
PECs	T cells	3
Mature B cells	Plasma cells	2
Plasma cells	Mature B cells	2
Plasma cells	T cells	2
T cells	Mature B cells	2
Mature B cells	Mature B cells	1
Plasma cells	Plasma cells	1
T cells	Plasma cells	1

### Sheet: N of HD cell-cell (Chen et al.)
source	target	n
LSECs	Hepatic stellate cells	27
Hepatic stellate cells	LSECs	26
LSECs	LSECs	26
Hepatic stellate cells	Hepatic stellate cells	25
LSECs	Macrophages	25
PECs	Hepatic stellate cells	24
Hepatic stellate cells	Macrophages	23
Hepatic stellate cells	PECs	22
LSECs	PECs	22
PECs	LSECs	22
Cholangiocytes	LSECs	21
LSECs	Cholangiocytes	21
Hepatic stellate cells	Cholangiocytes	20
Hepatic stellate cells	Hepatocytes	20
Hepatocytes	LSECs	20
LSECs	Hepatocytes	20
PECs	PECs	20
Cholangiocytes	Hepatic stellate cells	19
Macrophages	Macrophages	18
LSECs	T cells	17
Macrophages	Hepatic stellate cells	17
Macrophages	LSECs	17
PECs	Cholangiocytes	17
Cholangiocytes	Cholangiocytes	16
LSECs	NK-like cells	16
PECs	Macrophages	16
Cholangiocytes	Hepatocytes	15
Cholangiocytes	PECs	15
Hepatic stellate cells	NK-like cells	15
Hepatocytes	Hepatic stellate cells	15
Macrophages	Hepatocytes	15
PECs	Hepatocytes	15
Hepatic stellate cells	T cells	14
Hepatocytes	Hepatocytes	13
Cholangiocytes	Macrophages	12
Hepatocytes	Cholangiocytes	12
Hepatocytes	Macrophages	12
Macrophages	NK-like cells	12
Macrophages	T cells	12
PECs	NK-like cells	12
Hepatic stellate cells	Mature B cells	11
Macrophages	Cholangiocytes	11
Macrophages	PECs	11
NK-like cells	Macrophages	11
PECs	T cells	11
Cholangiocytes	NK-like cells	10
Hepatocytes	NK-like cells	10
Hepatocytes	PECs	10
Plasma cells	Macrophages	10
Hepatocytes	T cells	9
NK-like cells	NK-like cells	9
Plasma cells	NK-like cells	9
T cells	Macrophages	9
Cholangiocytes	T cells	8
LSECs	Mature B cells	8
T cells	NK-like cells	8
Mature B cells	Hepatic stellate cells	7
Mature B cells	LSECs	7
Mature B cells	Macrophages	7
NK-like cells	T cells	7
Plasma cells	Hepatic stellate cells	7
T cells	Hepatic stellate cells	7
Macrophages	Mature B cells	6
Mature B cells	PECs	6
NK-like cells	Hepatic stellate cells	6
T cells	LSECs	6
Cholangiocytes	Mature B cells	5
Hepatic stellate cells	Plasma cells	5
Hepatocytes	Mature B cells	5
Mature B cells	Cholangiocytes	5
Mature B cells	Hepatocytes	5
Mature B cells	NK-like cells	5
NK-like cells	LSECs	5
NK-like cells	PECs	5
PECs	Mature B cells	5
T cells	PECs	5
Hepatocytes	Plasma cells	4
NK-like cells	Cholangiocytes	4
NK-like cells	Hepatocytes	4
NK-like cells	Mature B cells	4
Plasma cells	LSECs	4
Plasma cells	PECs	4
T cells	Cholangiocytes	4
T cells	Hepatocytes	4
T cells	T cells	4
Cholangiocytes	Plasma cells	3
Macrophages	Plasma cells	3
Mature B cells	T cells	3
NK-like cells	Plasma cells	3
PECs	Plasma cells	3
Plasma cells	Cholangiocytes	3
Plasma cells	T cells	3
LSECs	Plasma cells	2
Mature B cells	Mature B cells	2
T cells	Plasma cells	2
Mature B cells	Plasma cells	1
T cells	Mature B cells	1

### Sheet: N of LC cell-cell (Zhu et al.)
source	target	n
Hepatocytes	Hepatocytes	25
Hepatocytes	Hepatic stellate cells	22
Hepatocytes	Cholangiocytes	21
Cholangiocytes	Hepatocytes	20
Cholangiocytes	Hepatic stellate cells	18
Hepatic stellate cells	Hepatic stellate cells	16
Hepatic stellate cells	Hepatocytes	15
Hepatocytes	Macrophages	15
LSECs	Hepatic stellate cells	15
Cholangiocytes	Cholangiocytes	14
Hepatocytes	LSECs	12
Macrophages	Hepatocytes	12
Hepatic stellate cells	Cholangiocytes	11
LSECs	Hepatocytes	11
NK-like cells	Hepatic stellate cells	10
Hepatic stellate cells	LSECs	9
Macrophages	Cholangiocytes	9
Macrophages	Hepatic stellate cells	9
Cholangiocytes	LSECs	8
LSECs	Cholangiocytes	8
LSECs	LSECs	8
Cholangiocytes	Macrophages	7
Hepatic stellate cells	Macrophages	7
Hepatocytes	PECs	7
Hepatocytes	Plasma cells	7
LSECs	Macrophages	7
NK-like cells	Hepatocytes	7
Plasma cells	Hepatocytes	7
Hepatic stellate cells	PECs	6
Mature B cells	Hepatocytes	6
Plasma cells	Hepatic stellate cells	6
Hepatocytes	NK-like cells	5
LSECs	PECs	5
Mature B cells	Hepatic stellate cells	5
PECs	Hepatic stellate cells	5
T cells	Hepatic stellate cells	5
T cells	Hepatocytes	5
Cholangiocytes	NK-like cells	4
LSECs	NK-like cells	4
Mature B cells	LSECs	4
NK-like cells	LSECs	4
PECs	Hepatocytes	4
PECs	LSECs	4
Plasma cells	Cholangiocytes	4
Cholangiocytes	PECs	3
Hepatic stellate cells	Plasma cells	3
Macrophages	LSECs	3
Mature B cells	Cholangiocytes	3
Mature B cells	PECs	3
NK-like cells	Cholangiocytes	3
PECs	PECs	3
Plasma cells	Macrophages	3
T cells	LSECs	3
Cholangiocytes	Plasma cells	2
Macrophages	Macrophages	2
NK-like cells	Macrophages	2
NK-like cells	NK-like cells	2
NK-like cells	PECs	2
PECs	Cholangiocytes	2
PECs	NK-like cells	2
Plasma cells	LSECs	2
Plasma cells	PECs	2
T cells	Cholangiocytes	2
T cells	PECs	2
Cholangiocytes	Mature B cells	1
Cholangiocytes	T cells	1
LSECs	Mature B cells	1
LSECs	Plasma cells	1
LSECs	T cells	1
Macrophages	NK-like cells	1
Macrophages	PECs	1
NK-like cells	Plasma cells	1
PECs	Mature B cells	1
PECs	T cells	1
Plasma cells	NK-like cells	1
Plasma cells	Plasma cells	1

### Sheet: N of HD cell-cell (Zhu et al.)
source	target	n
LSECs	Hepatic stellate cells	47
LSECs	LSECs	42
PECs	Hepatic stellate cells	38
Hepatic stellate cells	Hepatic stellate cells	34
LSECs	Cholangiocytes	33
Hepatic stellate cells	LSECs	32
PECs	LSECs	32
Hepatic stellate cells	Hepatocytes	31
Cholangiocytes	Hepatocytes	29
LSECs	Hepatocytes	29
LSECs	PECs	29
Cholangiocytes	Hepatic stellate cells	28
Hepatocytes	Hepatocytes	28
Cholangiocytes	Cholangiocytes	26
Hepatic stellate cells	Cholangiocytes	26
Hepatocytes	Cholangiocytes	26
Hepatocytes	Hepatic stellate cells	26
PECs	PECs	26
PECs	Cholangiocytes	24
Cholangiocytes	PECs	22
Hepatic stellate cells	PECs	22
LSECs	Macrophages	22
Cholangiocytes	LSECs	21
Macrophages	Hepatic stellate cells	21
PECs	Hepatocytes	21
Macrophages	Cholangiocytes	20
Cholangiocytes	Macrophages	19
Hepatic stellate cells	Macrophages	19
Macrophages	Hepatocytes	19
Macrophages	LSECs	18
Hepatocytes	Macrophages	17
Hepatocytes	LSECs	16
Macrophages	PECs	16
NK-like cells	Hepatic stellate cells	15
Hepatocytes	PECs	14
NK-like cells	Cholangiocytes	13
Macrophages	Macrophages	12
PECs	Macrophages	12
NK-like cells	LSECs	10
NK-like cells	PECs	10
T cells	Hepatic stellate cells	10
Cholangiocytes	NK-like cells	9
NK-like cells	Hepatocytes	9
T cells	LSECs	9
T cells	PECs	9
Hepatocytes	NK-like cells	8
Hepatocytes	Plasma cells	8
NK-like cells	Macrophages	8
Plasma cells	Hepatic stellate cells	8
Plasma cells	LSECs	8
T cells	Cholangiocytes	8
Mature B cells	Cholangiocytes	7
Mature B cells	Hepatic stellate cells	7
Mature B cells	LSECs	7
Mature B cells	PECs	7
Plasma cells	Hepatocytes	7
Plasma cells	PECs	7
T cells	Macrophages	7
Hepatic stellate cells	NK-like cells	6
Plasma cells	Cholangiocytes	6
Plasma cells	Macrophages	6
T cells	Hepatocytes	6
Hepatic stellate cells	Plasma cells	5
LSECs	Plasma cells	5
Macrophages	NK-like cells	5
NK-like cells	Plasma cells	5
Cholangiocytes	Plasma cells	4
LSECs	NK-like cells	4
Mature B cells	Hepatocytes	4
NK-like cells	NK-like cells	4
T cells	NK-like cells	4
T cells	Plasma cells	4
Macrophages	Plasma cells	3
Mature B cells	Macrophages	3
Mature B cells	NK-like cells	3
PECs	Plasma cells	3
Plasma cells	NK-like cells	3
Mature B cells	Plasma cells	2
PECs	NK-like cells	2
Cholangiocytes	T cells	1
Macrophages	T cells	1
Plasma cells	Plasma cells	1

### Sheet: N of LC cell-cell (intersected)
source	target	n
Hepatocytes	Hepatocytes	11
Hepatocytes	Cholangiocytes	9
Cholangiocytes	Hepatocytes	8
Hepatic stellate cells	Hepatic stellate cells	8
Hepatocytes	Hepatic stellate cells	8
Cholangiocytes	Hepatic stellate cells	7
LSECs	Hepatic stellate cells	7
Hepatic stellate cells	Hepatocytes	6
Cholangiocytes	Cholangiocytes	5
Hepatic stellate cells	Cholangiocytes	5
Hepatocytes	Macrophages	5
NK-like cells	Hepatic stellate cells	5
Macrophages	Hepatic stellate cells	4
Macrophages	Hepatocytes	4
Cholangiocytes	LSECs	3
Cholangiocytes	Macrophages	3
Cholangiocytes	NK-like cells	3
Hepatic stellate cells	Macrophages	3
Hepatocytes	LSECs	3
Hepatocytes	Plasma cells	3
LSECs	Hepatocytes	3
LSECs	LSECs	3
NK-like cells	Hepatocytes	3
PECs	Hepatic stellate cells	3
Hepatic stellate cells	LSECs	2
Hepatic stellate cells	Plasma cells	2
Hepatocytes	NK-like cells	2
LSECs	Cholangiocytes	2
LSECs	Macrophages	2
LSECs	NK-like cells	2
Macrophages	Cholangiocytes	2
Mature B cells	Hepatocytes	2
PECs	LSECs	2
Plasma cells	Hepatocytes	2
T cells	Hepatocytes	2
Cholangiocytes	PECs	1
Cholangiocytes	Plasma cells	1
Hepatic stellate cells	PECs	1
Hepatocytes	PECs	1
LSECs	PECs	1
Macrophages	LSECs	1
Macrophages	Macrophages	1
Macrophages	NK-like cells	1
Mature B cells	Cholangiocytes	1
Mature B cells	Hepatic stellate cells	1
NK-like cells	Cholangiocytes	1
NK-like cells	LSECs	1
NK-like cells	Macrophages	1
NK-like cells	NK-like cells	1
PECs	Hepatocytes	1
PECs	NK-like cells	1
PECs	PECs	1
Plasma cells	Cholangiocytes	1
Plasma cells	Hepatic stellate cells	1
T cells	Cholangiocytes	1
T cells	Hepatic stellate cells	1

### Sheet: N of ESCA cell-cell
source	target	n
LSECs	Hepatic stellate cells	13
Hepatic stellate cells	Hepatic stellate cells	11
Hepatic stellate cells	LSECs	11
LSECs	LSECs	11
Cholangiocytes	Hepatic stellate cells	10
LSECs	Macrophages	10
PECs	Hepatic stellate cells	10
Cholangiocytes	Macrophages	9
Hepatic stellate cells	Macrophages	9
Macrophages	Hepatic stellate cells	9
Hepatic stellate cells	Hepatocytes	8
Macrophages	LSECs	8
PECs	Macrophages	8
Hepatic stellate cells	Cholangiocytes	7
Hepatocytes	Hepatic stellate cells	7
LSECs	Cholangiocytes	7
Macrophages	Macrophages	7
PECs	LSECs	7
Cholangiocytes	LSECs	6
LSECs	Hepatocytes	5
Mature B cells	Hepatic stellate cells	5
Cholangiocytes	Cholangiocytes	4
Cholangiocytes	Hepatocytes	4
Cholangiocytes	Mature B cells	4
Cholangiocytes	NK-like cells	4
Cholangiocytes	T cells	4
Hepatic stellate cells	NK-like cells	4
Hepatic stellate cells	PECs	4
Hepatocytes	LSECs	4
Hepatocytes	Macrophages	4
Hepatocytes	T cells	4
LSECs	NK-like cells	4
LSECs	Plasma cells	4
LSECs	T cells	4
Macrophages	Hepatocytes	4
Macrophages	Plasma cells	4
Mature B cells	LSECs	4
NK-like cells	Hepatic stellate cells	4
NK-like cells	LSECs	4
PECs	Cholangiocytes	4
T cells	Hepatic stellate cells	4
T cells	LSECs	4
Cholangiocytes	Plasma cells	3
Hepatic stellate cells	T cells	3
Hepatocytes	Mature B cells	3
Hepatocytes	NK-like cells	3
LSECs	Mature B cells	3
Macrophages	Cholangiocytes	3
Macrophages	Mature B cells	3
Macrophages	NK-like cells	3
Macrophages	T cells	3
Mature B cells	Macrophages	3
PECs	Mature B cells	3
PECs	NK-like cells	3
PECs	Plasma cells	3
PECs	T cells	3
Plasma cells	Hepatic stellate cells	3
T cells	Macrophages	3
Hepatic stellate cells	Mature B cells	2
Hepatic stellate cells	Plasma cells	2
Hepatocytes	Cholangiocytes	2
Hepatocytes	Hepatocytes	2
Hepatocytes	Plasma cells	2
LSECs	PECs	2
Mature B cells	Cholangiocytes	2
Mature B cells	Mature B cells	2
Mature B cells	T cells	2
NK-like cells	Cholangiocytes	2
NK-like cells	Hepatocytes	2
NK-like cells	Macrophages	2
PECs	Hepatocytes	2
PECs	PECs	2
Plasma cells	LSECs	2
Plasma cells	T cells	2
T cells	Cholangiocytes	2
Cholangiocytes	PECs	1
Macrophages	PECs	1
Mature B cells	Hepatocytes	1
Mature B cells	NK-like cells	1
Mature B cells	PECs	1
Mature B cells	Plasma cells	1
NK-like cells	Mature B cells	1
NK-like cells	NK-like cells	1
NK-like cells	PECs	1
NK-like cells	T cells	1
Plasma cells	Macrophages	1
Plasma cells	Mature B cells	1
Plasma cells	NK-like cells	1
Plasma cells	Plasma cells	1
T cells	Hepatocytes	1
T cells	Mature B cells	1
T cells	NK-like cells	1
T cells	PECs	1
T cells	T cells	1

### Sheet: N of STAD cell-cell
source	target	n
Macrophages	LSECs	13
Macrophages	Macrophages	12
Cholangiocytes	LSECs	10
LSECs	LSECs	10
Cholangiocytes	NK-like cells	9
Macrophages	PECs	9
Cholangiocytes	Macrophages	8
LSECs	Macrophages	8
Macrophages	NK-like cells	8
NK-like cells	LSECs	8
NK-like cells	NK-like cells	8
LSECs	PECs	7
Cholangiocytes	PECs	6
Hepatic stellate cells	LSECs	6
Hepatic stellate cells	Macrophages	6
LSECs	NK-like cells	6
T cells	LSECs	6
Cholangiocytes	Mature B cells	5
Hepatic stellate cells	PECs	5
Macrophages	T cells	5
Mature B cells	LSECs	5
NK-like cells	Macrophages	5
T cells	Macrophages	5
T cells	NK-like cells	5
Cholangiocytes	T cells	4
Hepatocytes	LSECs	4
Hepatocytes	Macrophages	4
Hepatocytes	Mature B cells	4
Hepatocytes	NK-like cells	4
Hepatocytes	PECs	4
Hepatocytes	T cells	4
LSECs	Hepatic stellate cells	4
Macrophages	Hepatocytes	4
Macrophages	Mature B cells	4
Macrophages	Plasma cells	4
Mature B cells	Hepatocytes	4
Mature B cells	Macrophages	4
Mature B cells	NK-like cells	4
NK-like cells	Hepatocytes	4
NK-like cells	PECs	4
NK-like cells	T cells	4
PECs	PECs	4
T cells	Hepatocytes	4
Hepatic stellate cells	Hepatocytes	3
Hepatic stellate cells	Mature B cells	3
Hepatic stellate cells	NK-like cells	3
Hepatic stellate cells	T cells	3
LSECs	Hepatocytes	3
LSECs	Mature B cells	3
LSECs	Plasma cells	3
LSECs	T cells	3
Macrophages	Hepatic stellate cells	3
NK-like cells	Hepatic stellate cells	3
NK-like cells	Mature B cells	3
PECs	Hepatic stellate cells	3
PECs	LSECs	3
PECs	Macrophages	3
PECs	Mature B cells	3
PECs	NK-like cells	3
PECs	T cells	3
Plasma cells	T cells	3
T cells	PECs	3
Cholangiocytes	Hepatocytes	2
Hepatic stellate cells	Plasma cells	2
Mature B cells	Hepatic stellate cells	2
Mature B cells	PECs	2
Mature B cells	T cells	2
NK-like cells	Plasma cells	2
PECs	Plasma cells	2
Plasma cells	LSECs	2
Plasma cells	Macrophages	2
Plasma cells	Mature B cells	2
Plasma cells	NK-like cells	2
Plasma cells	PECs	2
T cells	T cells	2
Cholangiocytes	Hepatic stellate cells	1
Cholangiocytes	Plasma cells	1
Hepatic stellate cells	Hepatic stellate cells	1
Hepatocytes	Hepatic stellate cells	1
Hepatocytes	Plasma cells	1
Macrophages	Cholangiocytes	1
Mature B cells	Mature B cells	1
Mature B cells	Plasma cells	1
Plasma cells	Hepatic stellate cells	1
Plasma cells	Plasma cells	1
T cells	Hepatic stellate cells	1
T cells	Mature B cells	1

### Sheet: N of CRC cell-cell
source	target	n
LSECs	LSECs	26
Macrophages	LSECs	26
Hepatic stellate cells	LSECs	24
LSECs	Macrophages	21
LSECs	Hepatocytes	18
Macrophages	Macrophages	18
PECs	LSECs	18
Cholangiocytes	LSECs	17
Cholangiocytes	Macrophages	17
Hepatic stellate cells	Hepatic stellate cells	17
Hepatic stellate cells	Macrophages	17
LSECs	Cholangiocytes	17
LSECs	PECs	17
Macrophages	PECs	17
Hepatic stellate cells	Cholangiocytes	16
LSECs	Hepatic stellate cells	16
Hepatic stellate cells	Hepatocytes	15
Hepatic stellate cells	PECs	15
Cholangiocytes	Cholangiocytes	13
Cholangiocytes	PECs	13
Hepatocytes	LSECs	13
Macrophages	Hepatic stellate cells	13
Macrophages	Hepatocytes	13
NK-like cells	LSECs	13
PECs	PECs	13
Cholangiocytes	Hepatocytes	12
Macrophages	Cholangiocytes	12
PECs	Cholangiocytes	12
Cholangiocytes	Hepatic stellate cells	11
Hepatocytes	Macrophages	11
NK-like cells	Hepatic stellate cells	11
NK-like cells	Macrophages	11
PECs	Hepatic stellate cells	11
PECs	Hepatocytes	11
T cells	LSECs	11
T cells	Macrophages	11
Cholangiocytes	NK-like cells	10
Hepatocytes	Hepatic stellate cells	10
Hepatocytes	PECs	10
Mature B cells	LSECs	10
NK-like cells	PECs	10
PECs	Macrophages	10
Macrophages	NK-like cells	9
Mature B cells	Hepatic stellate cells	9
Mature B cells	Macrophages	9
T cells	Hepatic stellate cells	9
Cholangiocytes	T cells	8
Hepatocytes	Hepatocytes	8
LSECs	Plasma cells	8
Macrophages	Plasma cells	8
NK-like cells	Cholangiocytes	8
NK-like cells	Hepatocytes	8
NK-like cells	NK-like cells	8
T cells	PECs	8
Cholangiocytes	Mature B cells	7
Hepatocytes	Cholangiocytes	7
Mature B cells	PECs	7
Plasma cells	LSECs	7
Hepatocytes	NK-like cells	6
Hepatocytes	T cells	6
LSECs	NK-like cells	6
LSECs	T cells	6
Macrophages	Mature B cells	6
Macrophages	T cells	6
T cells	Cholangiocytes	6
Cholangiocytes	Plasma cells	5
Hepatic stellate cells	Mature B cells	5
Hepatic stellate cells	T cells	5
Hepatocytes	Mature B cells	5
Mature B cells	Cholangiocytes	5
NK-like cells	T cells	5
PECs	Plasma cells	5
Plasma cells	PECs	5
T cells	NK-like cells	5
Hepatic stellate cells	NK-like cells	4
Hepatic stellate cells	Plasma cells	4
LSECs	Mature B cells	4
Mature B cells	NK-like cells	4
NK-like cells	Plasma cells	4
PECs	Mature B cells	4
PECs	NK-like cells	4
PECs	T cells	4
Plasma cells	Hepatic stellate cells	4
Plasma cells	NK-like cells	4
Plasma cells	T cells	4
T cells	Hepatocytes	4
T cells	T cells	4
Hepatocytes	Plasma cells	3
Mature B cells	Hepatocytes	3
Mature B cells	Plasma cells	3
NK-like cells	Mature B cells	3
Plasma cells	Macrophages	3
Mature B cells	Mature B cells	2
Mature B cells	T cells	2
Plasma cells	Mature B cells	2
T cells	Mature B cells	2
Plasma cells	Cholangiocytes	1
Plasma cells	Hepatocytes	1
Plasma cells	Plasma cells	1
T cells	Plasma cells	1

### Sheet: N of LUAD cell-cell
source	target	n
Hepatic stellate cells	LSECs	40
LSECs	LSECs	38
Hepatic stellate cells	Hepatic stellate cells	31
Hepatic stellate cells	PECs	31
LSECs	PECs	31
LSECs	Hepatic stellate cells	30
PECs	LSECs	29
PECs	Hepatic stellate cells	26
Hepatic stellate cells	Hepatocytes	24
PECs	PECs	24
Hepatic stellate cells	Cholangiocytes	23
Hepatic stellate cells	Macrophages	22
LSECs	Cholangiocytes	21
LSECs	Hepatocytes	21
LSECs	Macrophages	20
Macrophages	LSECs	19
Cholangiocytes	LSECs	17
PECs	Cholangiocytes	17
Hepatocytes	LSECs	16
PECs	Hepatocytes	16
PECs	Macrophages	16
Cholangiocytes	PECs	15
Cholangiocytes	Macrophages	14
Macrophages	Macrophages	14
Hepatocytes	Hepatic stellate cells	13
Cholangiocytes	Hepatic stellate cells	12
Macrophages	PECs	12
Hepatocytes	Cholangiocytes	11
Hepatocytes	Macrophages	11
Hepatocytes	PECs	11
Macrophages	Hepatic stellate cells	11
Cholangiocytes	Cholangiocytes	9
Cholangiocytes	Hepatocytes	9
Hepatocytes	Hepatocytes	9
NK-like cells	LSECs	9
T cells	LSECs	7
Macrophages	Cholangiocytes	6
Macrophages	Hepatocytes	5
Mature B cells	LSECs	5
NK-like cells	Hepatic stellate cells	5
NK-like cells	PECs	5
T cells	PECs	5
LSECs	Plasma cells	4
Macrophages	Plasma cells	4
Mature B cells	PECs	4
NK-like cells	Macrophages	4
NK-like cells	NK-like cells	4
T cells	Macrophages	4
Cholangiocytes	NK-like cells	3
LSECs	NK-like cells	3
Macrophages	NK-like cells	3
Mature B cells	Hepatic stellate cells	3
Plasma cells	Hepatic stellate cells	3
Plasma cells	LSECs	3
T cells	Hepatic stellate cells	3
T cells	NK-like cells	3
Cholangiocytes	Mature B cells	2
Cholangiocytes	T cells	2
Hepatic stellate cells	Plasma cells	2
Hepatocytes	T cells	2
LSECs	T cells	2
Macrophages	Mature B cells	2
Macrophages	T cells	2
Mature B cells	Macrophages	2
NK-like cells	Mature B cells	2
NK-like cells	T cells	2
PECs	NK-like cells	2
Plasma cells	Macrophages	2
Plasma cells	PECs	2
T cells	Mature B cells	2
T cells	T cells	2
Cholangiocytes	Plasma cells	1
Hepatic stellate cells	Mature B cells	1
Hepatic stellate cells	NK-like cells	1
Hepatic stellate cells	T cells	1
Hepatocytes	Mature B cells	1
Hepatocytes	NK-like cells	1
Hepatocytes	Plasma cells	1
LSECs	Mature B cells	1
Mature B cells	Cholangiocytes	1
Mature B cells	Hepatocytes	1
Mature B cells	Mature B cells	1
Mature B cells	NK-like cells	1
Mature B cells	Plasma cells	1
Mature B cells	T cells	1
NK-like cells	Cholangiocytes	1
NK-like cells	Hepatocytes	1
NK-like cells	Plasma cells	1
PECs	Mature B cells	1
PECs	Plasma cells	1
PECs	T cells	1
Plasma cells	NK-like cells	1
Plasma cells	T cells	1
T cells	Cholangiocytes	1
T cells	Hepatocytes	1
T cells	Plasma cells	1
