## Supplementary File 3 for "Detection of reproducible liver cancer specific ligand-receptor signaling in blood"

### Sheet: Panel(Chen et al+Zhu et al)
L	R	LR.corr	pw.id	pw.name	rank	len	rank.corr	pval	qval	lr
ADM	ADRB2	0.575982	R-HSA-418555	G alpha (s) signalling events	40	73	0.535849	1.27458e-07	1.24438e-06	ADM_ADRB2
ADM	PTH1R	0.773386	R-HSA-373080	Class B/2 (Secretin family receptors)	13	24	0.515124	0.000127517	0.000755829	ADM_PTH1R
ADM	PTH1R	0.773386	R-HSA-418555	G alpha (s) signalling events	37	68	0.709725	1.29063e-19	7.2215e-18	ADM_PTH1R
ADM	VIPR1	0.792787	R-HSA-418555	G alpha (s) signalling events	37	68	0.711357	3.61813e-20	2.20051e-18	ADM_VIPR1
APOC2	LDLR	0.372535	R-HSA-196854	Metabolism of vitamins and cofactors	55	100	0.460104	1.50887e-05	0.000105095	APOC2_LDLR
APOC2	LDLR	0.372535	R-HSA-2187338	Visual phototransduction	24	45	0.576753	4.62781e-07	4.03755e-06	APOC2_LDLR
BMP7	ACVR2B	0.772908	R-HSA-1433617	Regulation of signaling by NODAL	2	4	0.742813	2.89111e-05	0.000190613	BMP7_ACVR2B
BMP7	ACVR2B	0.772908	R-HSA-201451	Signaling by BMP	6	11	0.602413	0.00014146	0.000832588	BMP7_ACVR2B
CDH1	CDH2	0.402863	R-HSA-381426	Regulation of Insulin-like Growth Factor (IGF) transport and uptake by Insulin-like Growth Factor Binding Proteins (IGFBPs)	52	95	0.474639	6.0489e-06	4.49149e-05	CDH1_CDH2
CDH1	CDH2	0.402863	R-HSA-8957275	Post-translational protein phosphorylation	49	90	0.47414	7.41189e-06	5.41881e-05	CDH1_CDH2
GPC3	LRP1	0.593686	R-HSA-196854	Metabolism of vitamins and cofactors	51	94	0.497552	2.40825e-07	2.21628e-06	GPC3_LRP1
GPC3	LRP1	0.593686	R-HSA-2187338	Visual phototransduction	21	39	0.607766	1.23938e-07	1.21662e-06	GPC3_LRP1
GPC3	LRP1	0.593686	R-HSA-6806667	Metabolism of fat-soluble vitamins	10	19	0.607766	2.55725e-05	0.000170341	GPC3_LRP1
GPC3	LRP1	0.593686	R-HSA-975634	Retinoid metabolism and transport	10	19	0.607766	2.55725e-05	0.000170341	GPC3_LRP1
GPC6	LRP1	0.696268	R-HSA-196854	Metabolism of vitamins and cofactors	51	94	0.497552	1.27507e-07	1.24438e-06	GPC6_LRP1
GPC6	LRP1	0.696268	R-HSA-2187338	Visual phototransduction	21	39	0.607766	6.56199e-08	6.77173e-07	GPC6_LRP1
GPC6	LRP1	0.696268	R-HSA-6806667	Metabolism of fat-soluble vitamins	10	19	0.607766	1.35395e-05	9.50143e-05	GPC6_LRP1
GPC6	LRP1	0.696268	R-HSA-975634	Retinoid metabolism and transport	10	19	0.607766	1.35395e-05	9.50143e-05	GPC6_LRP1
HGF	SDC1	0.350582	R-HSA-1630316	Glycosaminoglycan metabolism	44	80	0.586497	1.91417e-10	3.75365e-09	HGF_SDC1
HGF	SDC1	0.350582	R-HSA-1638091	Heparan sulfate/heparin (HS-GAG) metabolism	15	29	0.655067	4.50983e-08	4.87143e-07	HGF_SDC1
HGF	SDC1	0.350582	R-HSA-1793185	Chondroitin sulfate/dermatan sulfate metabolism	12	23	0.747714	1.03353e-10	2.13605e-09	HGF_SDC1
HGF	SDC1	0.350582	R-HSA-196854	Metabolism of vitamins and cofactors	55	100	0.529214	1.3241e-08	1.63188e-07	HGF_SDC1
HGF	SDC1	0.350582	R-HSA-1971475	A tetrasaccharide linker sequence is required for GAG synthesis	11	20	0.757707	1.56584e-09	2.48433e-08	HGF_SDC1
HGF	SDC1	0.350582	R-HSA-2022928	HS-GAG biosynthesis	5	10	0.757707	5.70454e-07	4.89552e-06	HGF_SDC1
HGF	SDC1	0.350582	R-HSA-2024096	HS-GAG degradation	9	18	0.655067	2.66708e-06	2.06203e-05	HGF_SDC1
HGF	SDC1	0.350582	R-HSA-2187338	Visual phototransduction	24	45	0.665245	4.85198e-11	1.09765e-09	HGF_SDC1
HGF	SDC1	0.350582	R-HSA-3560782	Diseases associated with glycosaminoglycan metabolism	12	22	0.775873	3.29032e-11	7.91279e-10	HGF_SDC1
HGF	SDC1	0.350582	R-HSA-3560783	Defective B4GALT7 causes EDS, progeroid type	9	17	0.775873	9.26537e-10	1.54294e-08	HGF_SDC1
HGF	SDC1	0.350582	R-HSA-3560801	Defective B3GAT3 causes JDSSDHD	9	17	0.775873	9.26537e-10	1.54294e-08	HGF_SDC1
HGF	SDC1	0.350582	R-HSA-3656237	Defective EXT2 causes exostoses 2	5	10	0.757707	5.70454e-07	4.89552e-06	HGF_SDC1
HGF	SDC1	0.350582	R-HSA-3656253	Defective EXT1 causes exostoses 1, TRPS2 and CHDS	5	10	0.757707	5.70454e-07	4.89552e-06	HGF_SDC1
HGF	SDC1	0.350582	R-HSA-3781865	Diseases of glycosylation	61	111	0.728483	7.73471e-32	2.09411e-29	HGF_SDC1
HGF	SDC1	0.350582	R-HSA-4420332	Defective B3GALT6 causes EDSP2 and SEMDJL1	9	17	0.775873	9.26537e-10	1.54294e-08	HGF_SDC1
HGF	SDC1	0.350582	R-HSA-6806667	Metabolism of fat-soluble vitamins	13	25	0.636617	8.87955e-07	7.29932e-06	HGF_SDC1
HGF	SDC1	0.350582	R-HSA-975634	Retinoid metabolism and transport	13	25	0.636617	8.87955e-07	7.29932e-06	HGF_SDC1
HGF	SDC2	0.270897	R-HSA-1630316	Glycosaminoglycan metabolism	44	81	0.525226	1.89086e-07	1.79119e-06	HGF_SDC2
HGF	SDC2	0.270897	R-HSA-1638091	Heparan sulfate/heparin (HS-GAG) metabolism	16	30	0.62145	1.05201e-06	8.52272e-06	HGF_SDC2
HGF	SDC2	0.270897	R-HSA-1793185	Chondroitin sulfate/dermatan sulfate metabolism	13	24	0.730805	1.53387e-09	2.43822e-08	HGF_SDC2
HGF	SDC2	0.270897	R-HSA-196854	Metabolism of vitamins and cofactors	55	101	0.45005	2.89683e-05	0.000190841	HGF_SDC2
HGF	SDC2	0.270897	R-HSA-1971475	A tetrasaccharide linker sequence is required for GAG synthesis	11	21	0.736065	2.42659e-09	3.61747e-08	HGF_SDC2
HGF	SDC2	0.270897	R-HSA-2022928	HS-GAG biosynthesis	6	11	0.742261	3.91651e-06	2.9694e-05	HGF_SDC2
HGF	SDC2	0.270897	R-HSA-2024096	HS-GAG degradation	10	19	0.62145	3.03824e-05	0.000199063	HGF_SDC2
HGF	SDC2	0.270897	R-HSA-2187338	Visual phototransduction	25	46	0.66582	9.69788e-11	2.01971e-09	HGF_SDC2
HGF	SDC2	0.270897	R-HSA-3560782	Diseases associated with glycosaminoglycan metabolism	12	23	0.742261	1.96308e-10	3.83166e-09	HGF_SDC2
HGF	SDC2	0.270897	R-HSA-3560783	Defective B4GALT7 causes EDS, progeroid type	9	18	0.736065	5.78666e-09	7.63639e-08	HGF_SDC2
HGF	SDC2	0.270897	R-HSA-3560801	Defective B3GAT3 causes JDSSDHD	9	18	0.736065	5.78666e-09	7.63639e-08	HGF_SDC2
HGF	SDC2	0.270897	R-HSA-3656237	Defective EXT2 causes exostoses 2	6	11	0.742261	3.91651e-06	2.9694e-05	HGF_SDC2
HGF	SDC2	0.270897	R-HSA-3656253	Defective EXT1 causes exostoses 1, TRPS2 and CHDS	6	11	0.742261	3.91651e-06	2.9694e-05	HGF_SDC2
HGF	SDC2	0.270897	R-HSA-3781865	Diseases of glycosylation	61	112	0.647766	3.01576e-20	1.86112e-18	HGF_SDC2
HGF	SDC2	0.270897	R-HSA-381426	Regulation of Insulin-like Growth Factor (IGF) transport and uptake by Insulin-like Growth Factor Binding Proteins (IGFBPs)	51	93	0.440486	0.000124081	0.000737022	HGF_SDC2
HGF	SDC2	0.270897	R-HSA-4420332	Defective B3GALT6 causes EDSP2 and SEMDJL1	9	18	0.736065	5.78666e-09	7.63639e-08	HGF_SDC2
HGF	SDC2	0.270897	R-HSA-6806667	Metabolism of fat-soluble vitamins	14	26	0.604348	1.56986e-05	0.000108982	HGF_SDC2
HGF	SDC2	0.270897	R-HSA-975634	Retinoid metabolism and transport	14	26	0.604348	1.56986e-05	0.000108982	HGF_SDC2
HPX	LRP1	0.812721	R-HSA-196854	Metabolism of vitamins and cofactors	51	94	0.497552	3.81861e-08	4.22818e-07	HPX_LRP1
HPX	LRP1	0.812721	R-HSA-2187338	Visual phototransduction	21	39	0.607766	1.96521e-08	2.31983e-07	HPX_LRP1
HPX	LRP1	0.812721	R-HSA-6806667	Metabolism of fat-soluble vitamins	10	19	0.607766	4.05486e-06	3.06875e-05	HPX_LRP1
HPX	LRP1	0.812721	R-HSA-975634	Retinoid metabolism and transport	10	19	0.607766	4.05486e-06	3.06875e-05	HPX_LRP1
INHA	ACVR2B	0.766341	R-HSA-1433617	Regulation of signaling by NODAL	2	4	0.742813	3.01483e-05	0.000197993	INHA_ACVR2B
INHA	ACVR2B	0.766341	R-HSA-201451	Signaling by BMP	6	11	0.602413	0.000147513	0.000862173	INHA_ACVR2B
LPL	GPIHBP1	0.425676	R-HSA-163125	Post-translational modification: synthesis of GPI-anchored proteins	31	57	0.651434	8.73371e-12	2.3051e-10	LPL_GPIHBP1
LPL	GPIHBP1	0.425676	R-HSA-196854	Metabolism of vitamins and cofactors	56	102	0.549718	4.70721e-10	8.37026e-09	LPL_GPIHBP1
LPL	GPIHBP1	0.425676	R-HSA-2187338	Visual phototransduction	25	47	0.658221	4.19631e-11	9.57056e-10	LPL_GPIHBP1
LPL	GPIHBP1	0.425676	R-HSA-6806667	Metabolism of fat-soluble vitamins	14	27	0.671762	1.97478e-08	2.32459e-07	LPL_GPIHBP1
LPL	GPIHBP1	0.425676	R-HSA-975634	Retinoid metabolism and transport	14	27	0.671762	1.97478e-08	2.32459e-07	LPL_GPIHBP1
LPL	SDC1	0.42809	R-HSA-1630316	Glycosaminoglycan metabolism	44	80	0.586497	1.61587e-10	3.19105e-09	LPL_SDC1
LPL	SDC1	0.42809	R-HSA-1638091	Heparan sulfate/heparin (HS-GAG) metabolism	15	29	0.655067	3.80703e-08	4.22092e-07	LPL_SDC1
LPL	SDC1	0.42809	R-HSA-1793185	Chondroitin sulfate/dermatan sulfate metabolism	12	23	0.747714	8.72468e-11	1.84449e-09	LPL_SDC1
LPL	SDC1	0.42809	R-HSA-196854	Metabolism of vitamins and cofactors	55	100	0.529214	1.11775e-08	1.39603e-07	LPL_SDC1
LPL	SDC1	0.42809	R-HSA-1971475	A tetrasaccharide linker sequence is required for GAG synthesis	11	20	0.757707	1.32183e-09	2.13759e-08	LPL_SDC1
LPL	SDC1	0.42809	R-HSA-2022928	HS-GAG biosynthesis	5	10	0.757707	4.81556e-07	4.17963e-06	LPL_SDC1
LPL	SDC1	0.42809	R-HSA-2024096	HS-GAG degradation	9	18	0.655067	2.25145e-06	1.75617e-05	LPL_SDC1
LPL	SDC1	0.42809	R-HSA-2187338	Visual phototransduction	24	45	0.665245	4.09586e-11	9.36691e-10	LPL_SDC1
LPL	SDC1	0.42809	R-HSA-3560782	Diseases associated with glycosaminoglycan metabolism	12	22	0.775873	2.77756e-11	6.8164e-10	LPL_SDC1
LPL	SDC1	0.42809	R-HSA-3560783	Defective B4GALT7 causes EDS, progeroid type	9	17	0.775873	7.82148e-10	1.32886e-08	LPL_SDC1
LPL	SDC1	0.42809	R-HSA-3560801	Defective B3GAT3 causes JDSSDHD	9	17	0.775873	7.82148e-10	1.32886e-08	LPL_SDC1
LPL	SDC1	0.42809	R-HSA-3656237	Defective EXT2 causes exostoses 2	5	10	0.757707	4.81556e-07	4.17963e-06	LPL_SDC1
LPL	SDC1	0.42809	R-HSA-3656253	Defective EXT1 causes exostoses 1, TRPS2 and CHDS	5	10	0.757707	4.81556e-07	4.17963e-06	LPL_SDC1
LPL	SDC1	0.42809	R-HSA-3781865	Diseases of glycosylation	61	111	0.728483	6.52935e-32	1.88968e-29	LPL_SDC1
LPL	SDC1	0.42809	R-HSA-4420332	Defective B3GALT6 causes EDSP2 and SEMDJL1	9	17	0.775873	7.82148e-10	1.32886e-08	LPL_SDC1
LPL	SDC1	0.42809	R-HSA-6806667	Metabolism of fat-soluble vitamins	13	25	0.636617	7.49578e-07	6.27239e-06	LPL_SDC1
LPL	SDC1	0.42809	R-HSA-975634	Retinoid metabolism and transport	13	25	0.636617	7.49578e-07	6.27239e-06	LPL_SDC1
NTF3	NTRK2	0.880748	R-HSA-187015	Activation of TRKA receptors	2	4	0.789816	1.03501e-06	8.40124e-06	NTF3_NTRK2
NTF3	NTRK2	0.880748	R-HSA-187024	NGF-independant TRKA activation	2	4	0.789816	1.03501e-06	8.40124e-06	NTF3_NTRK2
PLAU	LRP1	0.43356	R-HSA-196854	Metabolism of vitamins and cofactors	51	94	0.497552	4.2198e-07	3.71635e-06	PLAU_LRP1
PLAU	LRP1	0.43356	R-HSA-2187338	Visual phototransduction	21	39	0.607766	2.17168e-07	2.03198e-06	PLAU_LRP1
PLAU	LRP1	0.43356	R-HSA-6806667	Metabolism of fat-soluble vitamins	10	19	0.607766	4.48087e-05	0.000284693	PLAU_LRP1
PLAU	LRP1	0.43356	R-HSA-975634	Retinoid metabolism and transport	10	19	0.607766	4.48087e-05	0.000284693	PLAU_LRP1
POMC	ADRB2	0.794208	R-HSA-418555	G alpha (s) signalling events	40	73	0.535849	2.36572e-08	2.73869e-07	POMC_ADRB2
POMC	PTH1R	0.828267	R-HSA-373080	Class B/2 (Secretin family receptors)	13	24	0.515124	6.39984e-05	0.000396998	POMC_PTH1R
POMC	PTH1R	0.828267	R-HSA-418555	G alpha (s) signalling events	37	68	0.709725	6.4774e-20	3.72362e-18	POMC_PTH1R
POMC	VIPR1	0.826926	R-HSA-373080	Class B/2 (Secretin family receptors)	13	24	0.494487	0.000145729	0.000853525	POMC_VIPR1
POMC	VIPR1	0.826926	R-HSA-418555	G alpha (s) signalling events	37	68	0.711357	2.40487e-20	1.50627e-18	POMC_VIPR1
PTHLH	ADRB2	0.749118	R-HSA-418555	G alpha (s) signalling events	40	73	0.535849	3.9349e-08	4.32839e-07	PTHLH_ADRB2
PTHLH	PTH1R	0.834712	R-HSA-373080	Class B/2 (Secretin family receptors)	13	24	0.515124	6.04244e-05	0.000376498	PTHLH_PTH1R
PTHLH	PTH1R	0.834712	R-HSA-418555	G alpha (s) signalling events	37	68	0.709725	6.11567e-20	3.53992e-18	PTHLH_PTH1R
SERPINC1	GPC1	0.41645	R-HSA-1630316	Glycosaminoglycan metabolism	44	81	0.569784	4.94697e-10	8.74104e-09	SERPINC1_GPC1
SERPINC1	GPC1	0.41645	R-HSA-1638091	Heparan sulfate/heparin (HS-GAG) metabolism	16	30	0.686212	4.19616e-09	5.81162e-08	SERPINC1_GPC1
SERPINC1	GPC1	0.41645	R-HSA-1793185	Chondroitin sulfate/dermatan sulfate metabolism	13	24	0.783344	1.17814e-12	3.60881e-11	SERPINC1_GPC1
SERPINC1	GPC1	0.41645	R-HSA-196854	Metabolism of vitamins and cofactors	55	101	0.463481	7.84755e-06	5.72414e-05	SERPINC1_GPC1
SERPINC1	GPC1	0.41645	R-HSA-1971475	A tetrasaccharide linker sequence is required for GAG synthesis	11	21	0.798655	4.70501e-13	1.50149e-11	SERPINC1_GPC1
SERPINC1	GPC1	0.41645	R-HSA-2022928	HS-GAG biosynthesis	6	11	0.801407	3.65053e-08	4.06891e-07	SERPINC1_GPC1
SERPINC1	GPC1	0.41645	R-HSA-2024096	HS-GAG degradation	10	19	0.686212	6.52709e-07	5.52237e-06	SERPINC1_GPC1
SERPINC1	GPC1	0.41645	R-HSA-2187338	Visual phototransduction	25	46	0.686212	5.21609e-12	1.43536e-10	SERPINC1_GPC1
SERPINC1	GPC1	0.41645	R-HSA-3560782	Diseases associated with glycosaminoglycan metabolism	12	23	0.798655	4.69832e-14	1.80059e-12	SERPINC1_GPC1
SERPINC1	GPC1	0.41645	R-HSA-3560783	Defective B4GALT7 causes EDS, progeroid type	9	18	0.801407	1.30294e-12	3.91955e-11	SERPINC1_GPC1
SERPINC1	GPC1	0.41645	R-HSA-3560801	Defective B3GAT3 causes JDSSDHD	9	18	0.801407	1.30294e-12	3.91955e-11	SERPINC1_GPC1
SERPINC1	GPC1	0.41645	R-HSA-3656237	Defective EXT2 causes exostoses 2	6	11	0.801407	3.65053e-08	4.06891e-07	SERPINC1_GPC1
SERPINC1	GPC1	0.41645	R-HSA-3656253	Defective EXT1 causes exostoses 1, TRPS2 and CHDS	6	11	0.801407	3.65053e-08	4.06891e-07	SERPINC1_GPC1
SERPINC1	GPC1	0.41645	R-HSA-3781865	Diseases of glycosylation	61	112	0.686212	5.70908e-25	5.50902e-23	SERPINC1_GPC1
SERPINC1	GPC1	0.41645	R-HSA-4420332	Defective B3GALT6 causes EDSP2 and SEMDJL1	9	18	0.801407	1.30294e-12	3.91955e-11	SERPINC1_GPC1
SERPINC1	GPC1	0.41645	R-HSA-6806667	Metabolism of fat-soluble vitamins	14	26	0.686212	3.99048e-08	4.37806e-07	SERPINC1_GPC1
SERPINC1	GPC1	0.41645	R-HSA-975634	Retinoid metabolism and transport	14	26	0.686212	3.99048e-08	4.37806e-07	SERPINC1_GPC1
SERPINC1	SDC2	0.446571	R-HSA-1630316	Glycosaminoglycan metabolism	44	81	0.525226	1.30826e-07	1.27473e-06	SERPINC1_SDC2
SERPINC1	SDC2	0.446571	R-HSA-1638091	Heparan sulfate/heparin (HS-GAG) metabolism	16	30	0.62145	7.27875e-07	6.11517e-06	SERPINC1_SDC2
SERPINC1	SDC2	0.446571	R-HSA-1793185	Chondroitin sulfate/dermatan sulfate metabolism	13	24	0.730805	1.06127e-09	1.74652e-08	SERPINC1_SDC2
SERPINC1	SDC2	0.446571	R-HSA-196854	Metabolism of vitamins and cofactors	55	101	0.45005	2.00429e-05	0.000136321	SERPINC1_SDC2
SERPINC1	SDC2	0.446571	R-HSA-1971475	A tetrasaccharide linker sequence is required for GAG synthesis	11	21	0.736065	1.67893e-09	2.64873e-08	SERPINC1_SDC2
SERPINC1	SDC2	0.446571	R-HSA-2022928	HS-GAG biosynthesis	6	11	0.742261	2.70979e-06	2.08845e-05	SERPINC1_SDC2
SERPINC1	SDC2	0.446571	R-HSA-2024096	HS-GAG degradation	10	19	0.62145	2.10212e-05	0.000142283	SERPINC1_SDC2
SERPINC1	SDC2	0.446571	R-HSA-2187338	Visual phototransduction	25	46	0.66582	6.70986e-11	1.46656e-09	SERPINC1_SDC2
SERPINC1	SDC2	0.446571	R-HSA-3560782	Diseases associated with glycosaminoglycan metabolism	12	23	0.742261	1.35823e-10	2.7142e-09	SERPINC1_SDC2
SERPINC1	SDC2	0.446571	R-HSA-3560783	Defective B4GALT7 causes EDS, progeroid type	9	18	0.736065	4.00372e-09	5.55426e-08	SERPINC1_SDC2
SERPINC1	SDC2	0.446571	R-HSA-3560801	Defective B3GAT3 causes JDSSDHD	9	18	0.736065	4.00372e-09	5.55426e-08	SERPINC1_SDC2
SERPINC1	SDC2	0.446571	R-HSA-3656237	Defective EXT2 causes exostoses 2	6	11	0.742261	2.70979e-06	2.08845e-05	SERPINC1_SDC2
SERPINC1	SDC2	0.446571	R-HSA-3656253	Defective EXT1 causes exostoses 1, TRPS2 and CHDS	6	11	0.742261	2.70979e-06	2.08845e-05	SERPINC1_SDC2
SERPINC1	SDC2	0.446571	R-HSA-3781865	Diseases of glycosylation	61	112	0.647766	2.08657e-20	1.32671e-18	SERPINC1_SDC2
SERPINC1	SDC2	0.446571	R-HSA-381426	Regulation of Insulin-like Growth Factor (IGF) transport and uptake by Insulin-like Growth Factor Binding Proteins (IGFBPs)	51	93	0.440486	8.58504e-05	0.000521518	SERPINC1_SDC2
SERPINC1	SDC2	0.446571	R-HSA-4420332	Defective B3GALT6 causes EDSP2 and SEMDJL1	9	18	0.736065	4.00372e-09	5.55426e-08	SERPINC1_SDC2
SERPINC1	SDC2	0.446571	R-HSA-6806667	Metabolism of fat-soluble vitamins	14	26	0.604348	1.08617e-05	7.7519e-05	SERPINC1_SDC2
SERPINC1	SDC2	0.446571	R-HSA-975634	Retinoid metabolism and transport	14	26	0.604348	1.08617e-05	7.7519e-05	SERPINC1_SDC2
SFRP1	FZD2	0.723962	R-HSA-373080	Class B/2 (Secretin family receptors)	17	31	0.676093	3.61038e-09	5.08422e-08	SFRP1_FZD2
TF	ADRB2	0.395222	R-HSA-418555	G alpha (s) signalling events	40	73	0.535849	2.2469e-07	2.07919e-06	TF_ADRB2
WNT1	FZD7	0.47218	R-HSA-373080	Class B/2 (Secretin family receptors)	8	15	0.700647	2.18998e-06	1.7161e-05	WNT1_FZD7
WNT4	FZD2	0.757802	R-HSA-373080	Class B/2 (Secretin family receptors)	17	31	0.676093	2.5773e-09	3.82178e-08	WNT4_FZD2
AREG	ERBB3	0.27744	GO:0007169	transmembrane receptor protein tyrosine kinase signaling pathway	15	28	0.672897	4.85763e-08	5.15424e-07	AREG_ERBB3
AREG	ERBB3	0.27744	GO:0033674	positive regulation of kinase activity	4	9	0.756652	3.55853e-07	3.1605e-06	AREG_ERBB3
AREG	ERBB3	0.27744	GO:0051897	positive regulation of protein kinase B signaling	29	53	0.587265	8.52591e-08	8.61106e-07	AREG_ERBB3
BTC	ERBB3	0.813283	GO:0007169	transmembrane receptor protein tyrosine kinase signaling pathway	15	28	0.672897	3.17685e-09	4.5192e-08	BTC_ERBB3
BTC	ERBB3	0.813283	GO:0033674	positive regulation of kinase activity	4	9	0.756652	2.32725e-08	2.69787e-07	BTC_ERBB3
BTC	ERBB3	0.813283	GO:0042060	wound healing	6	11	0.620378	4.87846e-05	0.00030768	BTC_ERBB3
BTC	ERBB3	0.813283	GO:0051897	positive regulation of protein kinase B signaling	29	53	0.587265	5.57588e-09	7.42831e-08	BTC_ERBB3
EFEMP2	AQP1	0.732917	GO:0015701	bicarbonate transport	11	21	0.554383	4.39683e-05	0.000279989	EFEMP2_AQP1
EFEMP2	AQP1	0.732917	GO:0042493	response to drug	12	23	0.521234	0.000106711	0.000639733	EFEMP2_AQP1
ADM	ADRB2	0.594799	R-HSA-418555	G alpha (s) signalling events	40	73	0.613561	8.76067e-11	1.45322e-09	ADM_ADRB2
ADM	PTH1R	0.763249	R-HSA-373080	Class B/2 (Secretin family receptors)	13	24	0.648618	1.16832e-06	9.95499e-06	ADM_PTH1R
ADM	PTH1R	0.763249	R-HSA-418555	G alpha (s) signalling events	37	68	0.7367	4.65593e-20	2.31697e-18	ADM_PTH1R
ADM	VIPR1	0.761878	R-HSA-418555	G alpha (s) signalling events	37	68	0.708149	2.54057e-17	9.43304e-16	ADM_VIPR1
APOC2	LDLR	0.407706	R-HSA-196854	Metabolism of vitamins and cofactors	54	99	0.571109	7.0514e-11	1.2031e-09	APOC2_LDLR
APOC2	LDLR	0.407706	R-HSA-2187338	Visual phototransduction	24	45	0.689544	2.23357e-11	4.10118e-10	APOC2_LDLR
APOC2	LDLR	0.407706	R-HSA-6806667	Metabolism of fat-soluble vitamins	13	24	0.673198	1.06343e-06	9.11547e-06	APOC2_LDLR
APOC2	LDLR	0.407706	R-HSA-975634	Retinoid metabolism and transport	13	24	0.673198	1.06343e-06	9.11547e-06	APOC2_LDLR
BMP7	ACVR2B	0.823238	R-HSA-1181150	Signaling by NODAL	4	8	0.603361	0.000204736	0.000972903	BMP7_ACVR2B
CDH1	CDH2	0.360268	R-HSA-381426	Regulation of Insulin-like Growth Factor (IGF) transport and uptake by Insulin-like Growth Factor Binding Proteins (IGFBPs)	55	100	0.444278	1.66631e-05	0.00010502	CDH1_CDH2
CDH1	CDH2	0.360268	R-HSA-8957275	Post-translational protein phosphorylation	50	92	0.426344	6.61487e-05	0.000349911	CDH1_CDH2
GPC3	LRP1	0.367185	R-HSA-196854	Metabolism of vitamins and cofactors	54	99	0.418487	7.80405e-05	0.000404952	GPC3_LRP1
GPC3	LRP1	0.367185	R-HSA-2187338	Visual phototransduction	24	45	0.481709	0.000137323	0.000677723	GPC3_LRP1
GPC6	LRP1	0.379389	R-HSA-196854	Metabolism of vitamins and cofactors	54	99	0.418487	7.60924e-05	0.000396566	GPC6_LRP1
GPC6	LRP1	0.379389	R-HSA-2187338	Visual phototransduction	24	45	0.481709	0.000133895	0.000662631	GPC6_LRP1
HGF	SDC1	0.353078	R-HSA-1630316	Glycosaminoglycan metabolism	44	81	0.519249	2.21449e-07	2.162e-06	HGF_SDC1
HGF	SDC1	0.353078	R-HSA-1638091	Heparan sulfate/heparin (HS-GAG) metabolism	15	29	0.550194	4.79343e-05	0.000263015	HGF_SDC1
HGF	SDC1	0.353078	R-HSA-1793185	Chondroitin sulfate/dermatan sulfate metabolism	12	23	0.59549	4.33024e-05	0.00024092	HGF_SDC1
HGF	SDC1	0.353078	R-HSA-196854	Metabolism of vitamins and cofactors	56	102	0.474092	1.56632e-06	1.28719e-05	HGF_SDC1
HGF	SDC1	0.353078	R-HSA-1971475	A tetrasaccharide linker sequence is required for GAG synthesis	11	20	0.653054	2.23099e-05	0.000134155	HGF_SDC1
HGF	SDC1	0.353078	R-HSA-2022928	HS-GAG biosynthesis	5	10	0.705922	3.46054e-05	0.000197438	HGF_SDC1
HGF	SDC1	0.353078	R-HSA-2187338	Visual phototransduction	26	48	0.616178	5.31855e-08	5.89564e-07	HGF_SDC1
HGF	SDC1	0.353078	R-HSA-3560782	Diseases associated with glycosaminoglycan metabolism	12	23	0.653054	2.28133e-06	1.81645e-05	HGF_SDC1
HGF	SDC1	0.353078	R-HSA-3560783	Defective B4GALT7 causes EDS, progeroid type	9	17	0.661874	2.07484e-05	0.000126003	HGF_SDC1
HGF	SDC1	0.353078	R-HSA-3560801	Defective B3GAT3 causes JDSSDHD	9	17	0.661874	2.07484e-05	0.000126003	HGF_SDC1
HGF	SDC1	0.353078	R-HSA-3656237	Defective EXT2 causes exostoses 2	5	10	0.705922	3.46054e-05	0.000197438	HGF_SDC1
HGF	SDC1	0.353078	R-HSA-3656253	Defective EXT1 causes exostoses 1, TRPS2 and CHDS	5	10	0.705922	3.46054e-05	0.000197438	HGF_SDC1
HGF	SDC1	0.353078	R-HSA-3781865	Diseases of glycosylation	61	111	0.607614	6.18157e-14	1.58204e-12	HGF_SDC1
HGF	SDC1	0.353078	R-HSA-4420332	Defective B3GALT6 causes EDSP2 and SEMDJL1	9	17	0.661874	2.07484e-05	0.000126003	HGF_SDC1
HGF	SDC1	0.353078	R-HSA-6806667	Metabolism of fat-soluble vitamins	14	27	0.59549	1.27691e-05	8.42572e-05	HGF_SDC1
HGF	SDC1	0.353078	R-HSA-975634	Retinoid metabolism and transport	14	27	0.59549	1.27691e-05	8.42572e-05	HGF_SDC1
HGF	SDC2	0.406055	R-HSA-1630316	Glycosaminoglycan metabolism	45	82	0.5111	5.43708e-07	4.95072e-06	HGF_SDC2
HGF	SDC2	0.406055	R-HSA-1638091	Heparan sulfate/heparin (HS-GAG) metabolism	16	30	0.593135	1.04289e-05	7.03045e-05	HGF_SDC2
HGF	SDC2	0.406055	R-HSA-1793185	Chondroitin sulfate/dermatan sulfate metabolism	13	24	0.614178	2.8112e-05	0.000163781	HGF_SDC2
HGF	SDC2	0.406055	R-HSA-196854	Metabolism of vitamins and cofactors	56	103	0.454921	3.72034e-06	2.83919e-05	HGF_SDC2
HGF	SDC2	0.406055	R-HSA-1971475	A tetrasaccharide linker sequence is required for GAG synthesis	11	21	0.620646	2.29614e-05	0.000136782	HGF_SDC2
HGF	SDC2	0.406055	R-HSA-2024096	HS-GAG degradation	10	19	0.610729	7.49925e-05	0.00039226	HGF_SDC2
HGF	SDC2	0.406055	R-HSA-2187338	Visual phototransduction	26	49	0.592889	1.04474e-07	1.08344e-06	HGF_SDC2
HGF	SDC2	0.406055	R-HSA-3560782	Diseases associated with glycosaminoglycan metabolism	13	24	0.614178	2.8112e-05	0.000163781	HGF_SDC2
HGF	SDC2	0.406055	R-HSA-3560783	Defective B4GALT7 causes EDS, progeroid type	9	18	0.620646	2.57514e-05	0.000151382	HGF_SDC2
HGF	SDC2	0.406055	R-HSA-3560801	Defective B3GAT3 causes JDSSDHD	9	18	0.620646	2.57514e-05	0.000151382	HGF_SDC2
HGF	SDC2	0.406055	R-HSA-3781865	Diseases of glycosylation	61	112	0.587922	4.94653e-13	1.13612e-11	HGF_SDC2
HGF	SDC2	0.406055	R-HSA-381426	Regulation of Insulin-like Growth Factor (IGF) transport and uptake by Insulin-like Growth Factor Binding Proteins (IGFBPs)	52	96	0.473423	1.25203e-06	1.05429e-05	HGF_SDC2
HGF	SDC2	0.406055	R-HSA-4420332	Defective B3GALT6 causes EDSP2 and SEMDJL1	9	18	0.620646	2.57514e-05	0.000151382	HGF_SDC2
HGF	SDC2	0.406055	R-HSA-6806667	Metabolism of fat-soluble vitamins	15	28	0.610729	8.86403e-06	6.13124e-05	HGF_SDC2
HGF	SDC2	0.406055	R-HSA-8957275	Post-translational protein phosphorylation	48	89	0.443383	1.97311e-05	0.00012054	HGF_SDC2
HGF	SDC2	0.406055	R-HSA-975634	Retinoid metabolism and transport	15	28	0.610729	8.86403e-06	6.13124e-05	HGF_SDC2
HPX	LRP1	0.442823	R-HSA-196854	Metabolism of vitamins and cofactors	54	99	0.418487	6.6473e-05	0.000351287	HPX_LRP1
HPX	LRP1	0.442823	R-HSA-2187338	Visual phototransduction	24	45	0.481709	0.000116968	0.000587793	HPX_LRP1
INHA	ACVR2B	0.846675	R-HSA-1181150	Signaling by NODAL	4	8	0.603361	0.000149618	0.000732851	INHA_ACVR2B
INHA	ACVR2B	0.846675	R-HSA-1433617	Regulation of signaling by NODAL	2	4	0.682835	0.000162143	0.000788808	INHA_ACVR2B
LPL	GPIHBP1	0.449853	R-HSA-163125	Post-translational modification: synthesis of GPI-anchored proteins	32	59	0.596394	1.68803e-08	2.02961e-07	LPL_GPIHBP1
LPL	GPIHBP1	0.449853	R-HSA-196854	Metabolism of vitamins and cofactors	57	104	0.480706	4.87709e-07	4.48067e-06	LPL_GPIHBP1
LPL	GPIHBP1	0.449853	R-HSA-2187338	Visual phototransduction	27	50	0.633977	3.38812e-09	4.45491e-08	LPL_GPIHBP1
LPL	GPIHBP1	0.449853	R-HSA-6806667	Metabolism of fat-soluble vitamins	15	29	0.642206	3.39358e-07	3.21672e-06	LPL_GPIHBP1
LPL	GPIHBP1	0.449853	R-HSA-975634	Retinoid metabolism and transport	15	29	0.642206	3.39358e-07	3.21672e-06	LPL_GPIHBP1
LPL	SDC1	0.292376	R-HSA-1630316	Glycosaminoglycan metabolism	44	81	0.519249	2.49761e-07	2.41537e-06	LPL_SDC1
LPL	SDC1	0.292376	R-HSA-1638091	Heparan sulfate/heparin (HS-GAG) metabolism	15	29	0.550194	5.40626e-05	0.000292196	LPL_SDC1
LPL	SDC1	0.292376	R-HSA-1793185	Chondroitin sulfate/dermatan sulfate metabolism	12	23	0.59549	4.88386e-05	0.000267158	LPL_SDC1
LPL	SDC1	0.292376	R-HSA-196854	Metabolism of vitamins and cofactors	56	102	0.474092	1.76658e-06	1.44348e-05	LPL_SDC1
LPL	SDC1	0.292376	R-HSA-1971475	A tetrasaccharide linker sequence is required for GAG synthesis	11	20	0.653054	2.51622e-05	0.000148896	LPL_SDC1
LPL	SDC1	0.292376	R-HSA-2022928	HS-GAG biosynthesis	5	10	0.705922	3.90297e-05	0.000220573	LPL_SDC1
LPL	SDC1	0.292376	R-HSA-2187338	Visual phototransduction	26	48	0.616178	5.99852e-08	6.55265e-07	LPL_SDC1
LPL	SDC1	0.292376	R-HSA-3560782	Diseases associated with glycosaminoglycan metabolism	12	23	0.653054	2.573e-06	2.03063e-05	LPL_SDC1
LPL	SDC1	0.292376	R-HSA-3560783	Defective B4GALT7 causes EDS, progeroid type	9	17	0.661874	2.34011e-05	0.000138933	LPL_SDC1
LPL	SDC1	0.292376	R-HSA-3560801	Defective B3GAT3 causes JDSSDHD	9	17	0.661874	2.34011e-05	0.000138933	LPL_SDC1
LPL	SDC1	0.292376	R-HSA-3656237	Defective EXT2 causes exostoses 2	5	10	0.705922	3.90297e-05	0.000220573	LPL_SDC1
LPL	SDC1	0.292376	R-HSA-3656253	Defective EXT1 causes exostoses 1, TRPS2 and CHDS	5	10	0.705922	3.90297e-05	0.000220573	LPL_SDC1
LPL	SDC1	0.292376	R-HSA-3781865	Diseases of glycosylation	61	111	0.607614	6.97188e-14	1.753e-12	LPL_SDC1
LPL	SDC1	0.292376	R-HSA-4420332	Defective B3GALT6 causes EDSP2 and SEMDJL1	9	17	0.661874	2.34011e-05	0.000138933	LPL_SDC1
LPL	SDC1	0.292376	R-HSA-6806667	Metabolism of fat-soluble vitamins	14	27	0.59549	1.44016e-05	9.2891e-05	LPL_SDC1
LPL	SDC1	0.292376	R-HSA-975634	Retinoid metabolism and transport	14	27	0.59549	1.44016e-05	9.2891e-05	LPL_SDC1
NTF3	NTRK2	0.893362	R-HSA-187015	Activation of TRKA receptors	2	4	0.737983	1.96279e-05	0.000120012	NTF3_NTRK2
NTF3	NTRK2	0.893362	R-HSA-187024	NGF-independant TRKA activation	2	4	0.737983	1.96279e-05	0.000120012	NTF3_NTRK2
NTF3	NTRK2	0.893362	R-HSA-9032845	Activated NTRK2 signals through CDK5	2	4	0.656794	0.000106525	0.000541391	NTF3_NTRK2
PLAU	LRP1	0.60705	R-HSA-196854	Metabolism of vitamins and cofactors	54	99	0.418487	4.33958e-05	0.000241253	PLAU_LRP1
PLAU	LRP1	0.60705	R-HSA-2187338	Visual phototransduction	24	45	0.481709	7.63607e-05	0.000397386	PLAU_LRP1
POMC	ADRB2	0.579836	R-HSA-418555	G alpha (s) signalling events	40	73	0.613561	9.20768e-11	1.52384e-09	POMC_ADRB2
POMC	PTH1R	0.726389	R-HSA-373080	Class B/2 (Secretin family receptors)	13	24	0.648618	1.50455e-06	1.24069e-05	POMC_PTH1R
POMC	PTH1R	0.726389	R-HSA-418555	G alpha (s) signalling events	37	68	0.7367	5.9959e-20	2.90315e-18	POMC_PTH1R
POMC	VIPR1	0.674765	R-HSA-418555	G alpha (s) signalling events	37	68	0.708149	4.47202e-17	1.57091e-15	POMC_VIPR1
PTHLH	ADRB2	0.658312	R-HSA-418555	G alpha (s) signalling events	40	73	0.613561	6.84418e-11	1.17333e-09	PTHLH_ADRB2
PTHLH	PTH1R	0.796787	R-HSA-373080	Class B/2 (Secretin family receptors)	13	24	0.648618	8.51756e-07	7.4526e-06	PTHLH_PTH1R
PTHLH	PTH1R	0.796787	R-HSA-418555	G alpha (s) signalling events	37	68	0.7367	3.39439e-20	1.70099e-18	PTHLH_PTH1R
SERPINC1	GPC1	0.43645	R-HSA-1630316	Glycosaminoglycan metabolism	45	82	0.672926	7.05942e-16	2.16039e-14	SERPINC1_GPC1
SERPINC1	GPC1	0.43645	R-HSA-1638091	Heparan sulfate/heparin (HS-GAG) metabolism	16	30	0.772193	9.21074e-13	2.04347e-11	SERPINC1_GPC1
SERPINC1	GPC1	0.43645	R-HSA-1793185	Chondroitin sulfate/dermatan sulfate metabolism	13	24	0.78626	1.68994e-11	3.21223e-10	SERPINC1_GPC1
SERPINC1	GPC1	0.43645	R-HSA-196854	Metabolism of vitamins and cofactors	56	103	0.589521	1.55941e-12	3.39658e-11	SERPINC1_GPC1
SERPINC1	GPC1	0.43645	R-HSA-1971475	A tetrasaccharide linker sequence is required for GAG synthesis	11	21	0.794545	1.96379e-11	3.69357e-10	SERPINC1_GPC1
SERPINC1	GPC1	0.43645	R-HSA-2022928	HS-GAG biosynthesis	6	11	0.778708	1.17757e-06	9.96275e-06	SERPINC1_GPC1
SERPINC1	GPC1	0.43645	R-HSA-2024096	HS-GAG degradation	10	19	0.742505	3.07281e-08	3.48414e-07	SERPINC1_GPC1
SERPINC1	GPC1	0.43645	R-HSA-2187338	Visual phototransduction	26	49	0.772193	5.13503e-19	2.23016e-17	SERPINC1_GPC1
SERPINC1	GPC1	0.43645	R-HSA-3560782	Diseases associated with glycosaminoglycan metabolism	13	24	0.778708	5.05247e-11	8.85232e-10	SERPINC1_GPC1
SERPINC1	GPC1	0.43645	R-HSA-3560783	Defective B4GALT7 causes EDS, progeroid type	9	18	0.778708	4.52767e-10	6.87401e-09	SERPINC1_GPC1
SERPINC1	GPC1	0.43645	R-HSA-3560801	Defective B3GAT3 causes JDSSDHD	9	18	0.778708	4.52767e-10	6.87401e-09	SERPINC1_GPC1
SERPINC1	GPC1	0.43645	R-HSA-3656237	Defective EXT2 causes exostoses 2	6	11	0.778708	1.17757e-06	9.96275e-06	SERPINC1_GPC1
SERPINC1	GPC1	0.43645	R-HSA-3656253	Defective EXT1 causes exostoses 1, TRPS2 and CHDS	6	11	0.778708	1.17757e-06	9.96275e-06	SERPINC1_GPC1
SERPINC1	GPC1	0.43645	R-HSA-3781865	Diseases of glycosylation	61	112	0.767549	1.98364e-36	8.88425e-34	SERPINC1_GPC1
SERPINC1	GPC1	0.43645	R-HSA-4420332	Defective B3GALT6 causes EDSP2 and SEMDJL1	9	18	0.778708	4.52767e-10	6.87401e-09	SERPINC1_GPC1
SERPINC1	GPC1	0.43645	R-HSA-6806667	Metabolism of fat-soluble vitamins	15	28	0.719008	2.57121e-09	3.45042e-08	SERPINC1_GPC1
SERPINC1	GPC1	0.43645	R-HSA-975634	Retinoid metabolism and transport	15	28	0.719008	2.57121e-09	3.45042e-08	SERPINC1_GPC1
SERPINC1	SDC2	0.529032	R-HSA-1630316	Glycosaminoglycan metabolism	45	82	0.5111	4.13583e-07	3.84901e-06	SERPINC1_SDC2
SERPINC1	SDC2	0.529032	R-HSA-1638091	Heparan sulfate/heparin (HS-GAG) metabolism	16	30	0.593135	7.93298e-06	5.61055e-05	SERPINC1_SDC2
SERPINC1	SDC2	0.529032	R-HSA-1793185	Chondroitin sulfate/dermatan sulfate metabolism	13	24	0.614178	2.1384e-05	0.000129097	SERPINC1_SDC2
SERPINC1	SDC2	0.529032	R-HSA-196854	Metabolism of vitamins and cofactors	56	103	0.454921	2.82995e-06	2.2115e-05	SERPINC1_SDC2
SERPINC1	SDC2	0.529032	R-HSA-1971475	A tetrasaccharide linker sequence is required for GAG synthesis	11	21	0.620646	1.74661e-05	0.000109216	SERPINC1_SDC2
SERPINC1	SDC2	0.529032	R-HSA-2024096	HS-GAG degradation	10	19	0.610729	5.70446e-05	0.000306433	SERPINC1_SDC2
SERPINC1	SDC2	0.529032	R-HSA-2187338	Visual phototransduction	26	49	0.592889	7.94701e-08	8.49974e-07	SERPINC1_SDC2
SERPINC1	SDC2	0.529032	R-HSA-3560782	Diseases associated with glycosaminoglycan metabolism	13	24	0.614178	2.1384e-05	0.000129097	SERPINC1_SDC2
SERPINC1	SDC2	0.529032	R-HSA-3560783	Defective B4GALT7 causes EDS, progeroid type	9	18	0.620646	1.95883e-05	0.000120012	SERPINC1_SDC2
SERPINC1	SDC2	0.529032	R-HSA-3560801	Defective B3GAT3 causes JDSSDHD	9	18	0.620646	1.95883e-05	0.000120012	SERPINC1_SDC2
SERPINC1	SDC2	0.529032	R-HSA-3781865	Diseases of glycosylation	61	112	0.587922	3.76268e-13	8.72601e-12	SERPINC1_SDC2
SERPINC1	SDC2	0.529032	R-HSA-381426	Regulation of Insulin-like Growth Factor (IGF) transport and uptake by Insulin-like Growth Factor Binding Proteins (IGFBPs)	52	96	0.473423	9.52378e-07	8.27004e-06	SERPINC1_SDC2
SERPINC1	SDC2	0.529032	R-HSA-4420332	Defective B3GALT6 causes EDSP2 and SEMDJL1	9	18	0.620646	1.95883e-05	0.000120012	SERPINC1_SDC2
SERPINC1	SDC2	0.529032	R-HSA-6806667	Metabolism of fat-soluble vitamins	15	28	0.610729	6.74261e-06	4.84144e-05	SERPINC1_SDC2
SERPINC1	SDC2	0.529032	R-HSA-8957275	Post-translational protein phosphorylation	48	89	0.443383	1.50089e-05	9.63743e-05	SERPINC1_SDC2
SERPINC1	SDC2	0.529032	R-HSA-975634	Retinoid metabolism and transport	15	28	0.610729	6.74261e-06	4.84144e-05	SERPINC1_SDC2
SFRP1	FZD2	0.609389	R-HSA-373080	Class B/2 (Secretin family receptors)	17	31	0.584257	1.77448e-05	0.000110766	SFRP1_FZD2
TF	ADRB2	0.311278	R-HSA-418555	G alpha (s) signalling events	40	73	0.613561	1.69782e-10	2.67987e-09	TF_ADRB2
WNT1	FZD7	0.717854	R-HSA-373080	Class B/2 (Secretin family receptors)	8	15	0.699061	2.69984e-06	2.11907e-05	WNT1_FZD7
WNT1	FZD7	0.717854	R-HSA-3858494	Beta-catenin independent WNT signaling	37	69	0.411197	0.00014706	0.000721307	WNT1_FZD7
WNT1	FZD7	0.717854	R-HSA-4086400	PCP/CE pathway	15	29	0.496102	0.000112165	0.00056564	WNT1_FZD7
WNT4	FZD2	0.780624	R-HSA-373080	Class B/2 (Secretin family receptors)	17	31	0.584257	6.76472e-06	4.84738e-05	WNT4_FZD2
AREG	ERBB3	0.497927	GO:0007169	transmembrane receptor protein tyrosine kinase signaling pathway	15	28	0.673625	1.30717e-07	1.32491e-06	AREG_ERBB3
AREG	ERBB3	0.497927	GO:0033674	positive regulation of kinase activity	4	9	0.76518	4.46653e-07	4.1353e-06	AREG_ERBB3
AREG	ERBB3	0.497927	GO:0051897	positive regulation of protein kinase B signaling	29	54	0.543276	1.25562e-06	1.05608e-05	AREG_ERBB3
BTC	ERBB3	0.740504	GO:0007169	transmembrane receptor protein tyrosine kinase signaling pathway	15	28	0.673625	4.91964e-08	5.48276e-07	BTC_ERBB3
BTC	ERBB3	0.740504	GO:0033674	positive regulation of kinase activity	4	9	0.76518	1.68102e-07	1.67076e-06	BTC_ERBB3
BTC	ERBB3	0.740504	GO:0051897	positive regulation of protein kinase B signaling	29	54	0.543276	4.72566e-07	4.35831e-06	BTC_ERBB3
EFEMP2	AQP1	0.644063	GO:0015701	bicarbonate transport	12	22	0.57563	0.000123463	0.000617541	EFEMP2_AQP1
